# Redundant γc cytokines license IL-1-driven neutrophil inflammation through MEK/ERK convergence

**DOI:** 10.64898/2026.05.28.728506

**Authors:** Kristian Lorenzo, Lauren Arayan, Timothy M. Stearns, Lisa M. Burzenski, Jing Wen, Leonard D. Shultz, Vishnu Hosur

## Abstract

Interleukin-1 (IL-1) is a central driver of autoinflammatory disease, yet IL-1 blockade often provides incomplete benefit in complex, neutrophil-driven conditions. Here we identify a licensing circuit in which common γ-chain (γc) cytokines provide a redundant signal required for maximal IL-1–driven neutrophil inflammation. IL-1 and γc cytokines synergize to drive inflammatory cytokine production exceeding either stimulus alone, and these signals engage the MEK/ERK pathway, an effect substantially suppressed by pharmacological MEK inhibition. We validated this circuit in vivo in a mouse model of IL-1α–driven neutrophil-dominant autoinflammation. Ablation of the shared γc receptor markedly prolonged survival and attenuated pathology, whereas deletion of individual γc cytokine pathways had no major effect—demonstrating in vivo necessity and functional redundancy. Analysis of public phospho-proteomic and transcriptomic datasets confirms MEK/ERK as a conserved neutrophil response to diverse inflammatory stimuli and coordinated IL-1, γc, and MEK/ERK activation in neutrophils from patients with systemic juvenile idiopathic arthritis (sJIA) and in lesional skin from hidradenitis suppurativa. Together, these findings define a signaling architecture in which redundant γc inputs enhance MEK/ERK-dependent inflammatory output, identify the γc receptor as an in vivo disease-modifying node, and position MEK/ERK as a mechanistically grounded therapeutic target.

**eTOC Summary:** Lorenzo et al. show that common γ-chain (γc) cytokines provide redundant licensing signals that amplify IL-1–driven neutrophil inflammation through MEK/ERK convergence. Blocking any single γc cytokine fails to suppress disease, but ablating the shared γc receptor or inhibiting MEK/ERK markedly attenuates pathology, identifying these nodes as therapeutic targets in autoinflammatory disease.
