## Supplementary material for "Redundant γc cytokines license IL-1-driven neutrophil inflammation through MEK/ERK convergence": Table S1

### Sheet: TableS1_gene_lists
Pathway	Gene	Description	sJIA_t_stat	sJIA_padj	sJIA_sig	HS_t_stat	HS_padj	HS_sig
IL-1 Pathway	IL1A	IL-1alpha cytokine	-0.123	0.9523	ns	0.703	0.6393	ns
IL-1 Pathway	IL1B	IL-1beta cytokine	1.794	0.5175	ns	11.169	0	***
IL-1 Pathway	IL18	IL-18 cytokine	-0.778	0.6788	ns	-5.62	0	***
IL-1 Pathway	IL1R1	IL-1 receptor type I	0.338	0.8766	ns	2.424	0.0516	ns
IL-1 Pathway	IL1R2	IL-1 decoy receptor type II	0.341	0.8749	ns	-1.031	0.4581	ns
IL-1 Pathway	IL1RAP	IL-1 receptor accessory protein	-2.121	0.4508	ns	0.036	0.9848	ns
IL-1 Pathway	MYD88	Myeloid differentiation primary response protein 88	3.653	0.211	ns	8.37	0	***
IL-1 Pathway	IRAK4	IL-1 receptor-associated kinase 4	1.703	0.5432	ns	3.15	0.0114	*
IL-1 Pathway	IRAK1	IL-1 receptor-associated kinase 1	-13.394	0.0379	*	0.603	0.6972	ns
IL-1 Pathway	IRAK2	IL-1 receptor-associated kinase 2	2.395	0.3846	ns	0.538	0.7335	ns
IL-1 Pathway	TRAF6	TNF receptor-associated factor 6	-0.988	0.5834	ns	-1.594	0.2182	ns
IL-1 Pathway	NFKB1	NF-kappaB subunit p50	5.554	0.125	ns	2.519	0.0428	*
IL-1 Pathway	RELA	NF-kappaB subunit p65 (RelA)	-2.508	0.3607	ns	0.253	0.887	ns
IL-1 Pathway	IL1RN	IL-1 receptor antagonist	5.084	0.137	ns	0.468	0.7711	ns
IL-1 Pathway	MAP3K7	TAK1 (TGF-beta activated kinase 1)	-4.343	0.1651	ns	-0.548	0.7278	ns
IL-1 Pathway	IKBKB	IkappaB kinase beta (IKKbeta)	-2.564	0.3495	ns	-0.524	0.7408	ns
IL-1 Pathway	CHUK	IkappaB kinase alpha (IKKalpha)	-4.574	0.1548	ns	2.799	0.0242	*
IL-1 Pathway	NLRP3	NLRP3 inflammasome sensor	0.461	0.8249	ns	2.198	0.0792	ns
IL-1 Pathway	CASP1	Caspase-1 (IL-1beta processing)	2.432	0.3769	ns	7.372	0	***
IL-1 Pathway	CXCL1	CXC chemokine ligand 1	-0.05	0.9815	ns	8.583	0	***
IL-1 Pathway	CXCL2	CXC chemokine ligand 2	-0.622	0.7507	ns	2.205	0.0782	ns
IL-1 Pathway	CXCL8	IL-8 / CXC chemokine ligand 8	-3.86	0.1959	ns	8.494	0	***
IL-1 Pathway	IL6	IL-6 (shared target)	0.116	0.9553	ns	3.647	0.0037	**
IL-1 Pathway	TNF	TNF-alpha (shared target)	0.816	0.6619	ns	3.026	0.0149	*
IL-1 Pathway	PTGS2	COX-2 / prostaglandin synthase 2	-3.014	0.2784	ns	1.687	0.1893	ns
IL-1 Pathway	S100A8	Calgranulin-A / MRP8	6.801	0.0935	ns	7.222	0	***
IL-1 Pathway	S100A9	Calgranulin-B / MRP14	4.624	0.1539	ns	6.806	0	***
IL-1 Pathway	MMP8	Matrix metalloproteinase 8	3.172	0.2583	ns	6.612	0	***
IL-1 Pathway	ICAM1	Intercellular adhesion molecule 1	1.98	0.469	ns	3.818	0.0025	**
IL-1 Pathway	VCAM1	Vascular cell adhesion molecule 1	-1	0.5786	ns	12.198	0	***
gamma C Cytokine Pathway	IL2RG	Common gamma chain (gamma C)	3.58	0.2175	ns	12.644	0	***
gamma C Cytokine Pathway	JAK1	Janus kinase 1	-13.138	0.039	*	-0.181	0.921	ns
gamma C Cytokine Pathway	JAK3	Janus kinase 3	4.554	0.1555	ns	2.283	0.0677	ns
gamma C Cytokine Pathway	STAT3	Signal transducer STAT3	-3.77	0.2026	ns	0.805	0.5808	ns
gamma C Cytokine Pathway	STAT5A	Signal transducer STAT5A	3.107	0.2657	ns	4.232	0.0009	***
gamma C Cytokine Pathway	STAT5B	Signal transducer STAT5B	1.961	0.4707	ns	0.635	0.6792	ns
gamma C Cytokine Pathway	IL2	Interleukin-2	1	0.5786	ns	2.125	0.0903	ns
gamma C Cytokine Pathway	IL2RA	IL-2 receptor alpha (CD25)	-0.28	0.8961	ns	14.87	0	***
gamma C Cytokine Pathway	IL2RB	IL-2/IL-15 receptor beta (CD122)	0.04	0.985	ns	8.209	0	***
gamma C Cytokine Pathway	IL4	Interleukin-4	n.d.	n.d.	n.d.	0.479	0.765	ns
gamma C Cytokine Pathway	IL4R	IL-4 receptor alpha	6.188	0.1051	ns	5.56	0	***
gamma C Cytokine Pathway	IL7	Interleukin-7	-1	0.5786	ns	-1.196	0.376	ns
gamma C Cytokine Pathway	IL7R	IL-7 receptor alpha (CD127)	-1.028	0.5786	ns	5.101	0.0001	***
gamma C Cytokine Pathway	IL15	Interleukin-15	2.666	0.3321	ns	3.147	0.0114	*
gamma C Cytokine Pathway	IL15RA	IL-15 receptor alpha	0.542	0.7874	ns	6.782	0	***
gamma C Cytokine Pathway	IL21	Interleukin-21	n.d.	n.d.	n.d.	4.479	0.0005	***
gamma C Cytokine Pathway	IL21R	IL-21 receptor	1.73	0.5362	ns	11.596	0	***
gamma C Cytokine Pathway	SOCS1	Suppressor of cytokine signaling 1	0.137	0.9468	ns	3.175	0.0108	*
gamma C Cytokine Pathway	SOCS3	Suppressor of cytokine signaling 3	4.129	0.1799	ns	1.751	0.1708	ns
gamma C Cytokine Pathway	CISH	Cytokine-inducible SH2 protein	1.278	0.5786	ns	1.187	0.3805	ns
gamma C Cytokine Pathway	IRF1	Interferon regulatory factor 1	-0.427	0.8414	ns	6.106	0	***
gamma C Cytokine Pathway	IRF4	Interferon regulatory factor 4	-0.35	0.8695	ns	2.106	0.0933	ns
gamma C Cytokine Pathway	MCL1	MCL-1 anti-apoptotic protein	n.d.	n.d.	n.d.	1.679	0.1918	ns
gamma C Cytokine Pathway	BCL2	BCL-2 anti-apoptotic protein	-0.838	0.6524	ns	-0.411	0.8022	ns
gamma C Cytokine Pathway	PRDM1	BLIMP-1 transcription factor	-0.694	0.7183	ns	2.983	0.0163	*
gamma C Cytokine Pathway	MKI67	Ki-67 proliferation marker	1.188	0.5786	ns	2.151	0.0862	ns
gamma C Cytokine Pathway	FOSL2	FRA-2 / AP-1 component	2.871	0.2981	ns	1.129	0.4087	ns
MEK/ERK Pathway	MAP2K1	MEK1	-2.609	0.3424	ns	4.565	0.0004	***
MEK/ERK Pathway	MAP2K2	MEK2	-0.017	0.9931	ns	0.732	0.6227	ns
MEK/ERK Pathway	MAPK1	ERK2	-2.322	0.401	ns	0.849	0.5553	ns
MEK/ERK Pathway	MAPK3	ERK1	-1.111	0.5786	ns	-2.636	0.0339	*
MEK/ERK Pathway	MAPK8	JNK1	-3.963	0.1887	ns	0.337	0.8428	ns
MEK/ERK Pathway	MAPK9	JNK2	-4.041	0.1843	ns	0.646	0.6725	ns
MEK/ERK Pathway	MAPK14	p38alpha MAPK	7.614	0.0839	ns	0.381	0.8195	ns
MEK/ERK Pathway	RAF1	C-RAF kinase	-3.401	0.2344	ns	-1.505	0.2487	ns
MEK/ERK Pathway	BRAF	B-RAF kinase	-2.059	0.4665	ns	-1.352	0.3078	ns
MEK/ERK Pathway	KRAS	KRAS GTPase	-1.258	0.5786	ns	-0.238	0.8937	ns
MEK/ERK Pathway	HRAS	HRAS GTPase	-0.617	0.7534	ns	-5.27	0.0001	***
MEK/ERK Pathway	NRAS	NRAS GTPase	0.32	0.885	ns	1.275	0.341	ns
MEK/ERK Pathway	MMP9	Matrix metalloproteinase 9	2.043	0.469	ns	15.351	0	***
MEK/ERK Pathway	MMP8	Matrix metalloproteinase 8	3.172	0.2583	ns	6.612	0	***
MEK/ERK Pathway	PTPN6	SHP-1 phosphatase	4.187	0.1764	ns	9.015	0	***
MEK/ERK Pathway	DUSP6	MAPK phosphatase 3 (ERK-specific)	-3.842	0.1971	ns	2.591	0.0371	*
MEK/ERK Pathway	FOS	c-FOS / AP-1 component	-3.677	0.2094	ns	-1.775	0.1643	ns
MEK/ERK Pathway	JUN	c-JUN / AP-1 component	-3.916	0.1929	ns	-0.228	0.8986	ns
MEK/ERK Pathway	EGR1	Early growth response protein 1	-0.851	0.6464	ns	-0.192	0.9159	ns
MEK/ERK Pathway	IL6	IL-6 (shared target)	0.116	0.9553	ns	3.647	0.0037	**
MEK/ERK Pathway	TNF	TNF-alpha (shared target)	0.816	0.6619	ns	3.026	0.0149	*
MEK/ERK Pathway	FOSL2	FRA-2 / AP-1 component	2.871	0.2981	ns	1.129	0.4087	ns
MEK/ERK Pathway	MKI67	Ki-67 proliferation marker	1.188	0.5786	ns	2.151	0.0862	ns
